# Photoactivated SOPP3 enables APEX2-mediated proximity labeling with high spatio-temporal resolution in live cells

**DOI:** 10.1101/2024.06.23.595995

**Authors:** Dajun Qu, Yaxin Li, Qian Liu, Biao Cao, Mengye Cao, Peng Zou, Hu Zhou, Wenjuan Zhang, Weijun Pan

**Affiliations:** CAS Key Laboratory of Nutrition, Metabolism and Food Safety, State Key Laboratory of Experimental Hematology, Shanghai Institute of Nutrition and Health (SINH), University of Chinese Academy of Sciences, Chinese Academy of Sciences, Shanghai, 200031, China; Department of Analytical Chemistry, State Key Laboratory of Drug Research, Shanghai Institute of Materia Medica, Chinese Academy of Sciences, Shanghai, 201203, China; College of Chemistry and Molecular Engineering, Synthetic and Functional Biomolecules Center, Beijing National Laboratory for Molecular Sciences, Key Laboratory of Bioorganic Chemistry and Molecular Engineering of Ministry of Education, Peking University, Beijing, 100871, China

**Author notes:** These authors contributed equally: Dajun Qu, Yaxin Li, Qian Liu. Corresponding to: Wenjun Pan, Wenjuan Zhang and Hu Zhou.

**Keywords:** proximity labeling, photosensitizer, APEX2, SOPP3, protein interactome

## Abstract

Protein interactome characterized via proximity labeling (PL) and proteomic analysis is important for mechanism study in biomedical research. However, exogenous H_2_O_2_ required for engineered peroxidase, like APEX2, is cytotoxic, while biotin ligases-based PL have poor temporal resolution. Here, we showed that SOPP3, an engineered photosensitizer, could trigger APEX2 mediated PL within seconds under blue light illumination, without exogenous H_2_O_2_ or cytotoxicity. We demonstrated that APEX2 plus photoactivated SOPP3 could catalyze spatially restricted biotinylation at endoplasmic reticulum-mitochondria contact sites and cell-cell interface. Through fusing APEX2 and SOPP3 as a chimeric probe, we showed that APEX2-SOPP3 also works well in multiple subcellular locations, including cell surface. Notably, either APEX2 plus SOPP3, or chimeric APEX2-SOPP3 requires 10 folds lower illumination power, compared to that for light-oxygen-voltage protein alone mediated PL, and has better response to illumination in terms of PL in time course with little cytotoxicity. Thus, this new PL technology paves an avenue to characterize molecular dynamics of key biomedical events with high spatial-temporal resolution, efficiency, and flexible applicability.
