## Supplementary information, Table S3 for "Photoactivated SOPP3 enables APEX2-mediated proximity labeling with high spatio-temporal resolution in live cells"

### Sheet: Plasmids
List of plasmids used in this study
Name	Vector	Promoter	Construction Strategy	Application
APEX2-V5	pCS2	CMV	BamHI-V5-EcoRI-APEX2-STOP-XbaI	Transient expression in whole cell
KillerRed-HA	pCS2	CMV	BamHI-KillerRed-XhoI-HA-STOP-XbaI	Transient expression in whole cell
miniSOG-HA	pCS2	CMV	BamHI-miniSOG-XhoI-HA-STOP-EcoRI	Transient expression in whole cell
SOPP3-HA	pCS2	CMV	BamHI-SOPP3-XhoI-HA-STOP-XbaI	Transient expression in whole cell
OMM-V5-APEX2	pCS2	CMV	BamHI-OMM-NheI-V5-EcoRI-APEX2-STOP-XbaI	Transient expression on outer membrane of mitochondria
SOPP3-HA-ERM	pCS2	CMV	BamHI-SOPP3-XhoI-HA-EcoRI-Sec61β-STOP-XbaI	Transient expression on ER membrane
SOPP3-FLAG-ERM	pCS2	CMV	BamHI-SOPP3-XhoI-FLAG-EcoRI-Sec61β-STOP-XbaI	Transient expression on ER membrane
V5-APEX2-NES	pCS2	CMV	BamHI-V5-EcoRI-APEX2-XhoI-NES-STOP-XbaI	Transient expression in cytosol
SOPP3-HA-NES	pCS2	CMV	BamHI-SOPP3-XhoI-HA-EcoRI-NES-STOP-XbaI	Transient expression in cytosol
APEX2-HA-SOPP3-ERM	pCS2	CMV	BamHI-APEX2-AgeI-5aa linker-SpeI-SOPP3-NheI-HA-EcoRI-sec61β-STOP-XbaI	Transient expression on ER membrane
OMM-FKBP-V5-APEX2	pCS2	CMV	BamHI-OMM-NheI-FKBP-NheI-V5-EcoRI-APEX2-STOP-XbaI	Transient expression on outer membrane of mitochondria
FRB-Flag-SOPP3-NES	pCS2	CMV	BamHI-FRB-EcoRV-Flag-EcoRV-SOPP3-XhoI-NES-STOP-XbaI	Transient expression in cytosol
COX8mls-Flag-APEX2-SOPP3	pCS2	CMV	BamHI-COX8mls-NheI-Flag-EcoRI-APEX2-AgeI-5aa linker-SpeI-SOPP3-STOP-XbaI	Transient expression in mitochondrial matrix
OMM-Flag-APEX2-SOPP3	pCS2	CMV	BamHI-OMM-NheI-Flag-EcoRI-APEX2-AgeI-5aa linker-SpeI-SOPP3-STOP-XbaI	Transient expression on outer membrane of mitochondria
OMM-HA-APEX2-SOPP3	pCS2	CMV	BamHI-OMM-NheI-HA-EcoRI-APEX2-AgeI-5aa linker-SpeI-SOPP3-STOP-XbaI	Transient expression on outer membrane of mitochondria
Sec61β-Flag-APEX2-SOPP3	pCS2	CMV	BamHI-sec61β-NheI-Flag-EcoRI-APEX2-AgeI-5aa linker-SpeI-SOPP3-STOP-XbaI	Transient expression in ER lumen
Flag-APEX2-SOPP3-3xNLS	pCS2	CMV	BamHI-Flag-EcoRI-APEX2-APEX2-AgeI-5aa linker-SpeI-SOPP3-ClaI-3xSV40 NLS-STOP-XbaI	Transient expression in nuleus
APEX2-TM	PLVX	CMV	EcoRI-Ig k chain ss-NheI-V5-EcoRI-APEX2-XhoI-5aa linker-emiRFP-5aa linker-CD4 (204aa-427aa)-STOP-BamHI	Stable expression on cell surface
SOPP3-TM	PLVX	CMV	EcoRI-Ig K chain ss-NheI-SOPP3-XhoI-HA-XhoI-5aa linker-eGFP-5aa linker-CD4 (204aa-427aa)-STOP-BamHI	Stable expression on cell surface
APEX2-SOPP3-TM	PLVX	CMV	EcoRI-Ig k chain ss-NheI-HA-EcoRI-APEX2-AgeI-5aa linker-SpeI-SOPP3-XhoI-5aa linker-CD4 (204aa-427aa)-STOP-BamHI	Stable expression on cell surface

### Sheet: oligos
List of oligos used in this study
Name	Sequence
Pcs2-KillerRed-F	5’- caggatcccatcgattcgaattcatgctgtgctgtatgagaa-3’
Pcs2-KillerRed-R	5’-atcgtatgggtactcgagatcctcgtcgctaccgatggcgc-3’
Pcs2-miniSOG-F	5’-gctacttgttctttttgcaggatccgccaccatggagaaaagttt-3’
Pcs2-miniSOG-R	5’-aacatcgtatgggtactcgagtccatccagctgcact-3’
Pcs2-SOPP3-F	5’-cttgttctttttgcaggatccatggagaaaagtttcgtgat-3’
Pcs2-SOPP3-R	5’-tggaacatcgtatgggtactcgagtccatccagcaccactccgat-3’
Pcs2-APEX2-F	5’-tgttctttttgcaggatccatggctagcggcaagcccat-3’
Pcs2-APEX2-R	5’-atagttctagaytaggcgtcggcaaatcccagttct-3’
Pcs2-MTS-APEX2-F	5’-ttgttctttttgcaggatccatgggcggcagcagcagcagga-3’
Pcs2-MTS-APEX2-R	5’-tatagttctagaggctcgagctaggcgtcggcaaatcccagttct-3’
Pcs2-SOPP3-sec61β-F	5’-cttgttctttttgcaggatccatggagaaaagtttcgtgat-3’
Pcs2-SOPP3-sec61β-R	5’-tagttctagaggctcgagtcattaggagcgggtgtactttcc-3’
APEX2-SOPP3-sec61β-F	5’-gttctttttgcaggatccatggggaaatcatacccaacagtg-3’
APEX2-SOPP3-sec61β-R	5’-tatagttctagaggctcgagtcattaggagcgggtgtactttcc-3’
COX8mls-Flag-APEX2-SOPP3-F	5’-acaagctacttgttctttttgcaggatccatgtctggacttctgagggg
COX8mls-Flag-APEX2-SOPP3-R	5’-atagttctagaggctcgagctatccatccagcaccactccg-3’
OMM-Flag-APEX2-SOPP3-F	5’-tacaagctacttgttctttttgcaggatccatgatgggcggcagcagc-3’
OMM-Flag-APEX2-SOPP3-R	5’-atagttctagaggctcgagctatccatccagcaccactccg-3’
Sec61β-Flag-APEX2-SOPP3-F	5’-atacaagctacttgttctttttgcaggatccatgcctggacccgcagctag-3’
Sec61β-Flag-APEX2-SOPP3-R	5’-atagttctagaggctcgagctatccatccagcaccactccg-3’
Flag-APEX2-SOPP3-3xNLS-F	5’-acttgttctttttgcaggatccatggactacaaggatgacgatgacaaagaattcgggaaatcatacccaaca-3’
Flag-APEX2-SOPP3-3xNLS-R	5’-cactatagttctagaggctcgagctacacctttctcttcttcttagggtccacctttctcttcttcttagggtccacctttctcttcttcttaggatcgattccatccagcaccactcc-3’
PLVX-APEX2-TM-F	5’-atctatttccggtgaattctccaccatggagacagacacactcctg-3’
PLVX-APEX2-TM-R	5’-gggggagggagaggggcgggatccttagcgccttcggtgccggc-3’
PLVX-SOPP3-TM-F	5’-atctatttccggtgaattctccaccatggagacagacacactcctg-3’
PLVX-SOPP3-TM-R	5’-gggggagggagaggggcgggatccttagcgccttcggtgccggc-3’
PLVX-APEX2-SOPP3-TM-F	5’-atctatttccggtgaattctccaccatggagacagacacactcctg-3’
PLVX-APEX2-SOPP3-TM-R	5’-gggggagggagaggggcgggatccttagcgccttcggtgccggc-3’
